# Long-read-sequenced reference genomes of the seven major lineages of enterotoxigenic *Escherichia coli* (ETEC) circulating in modern time

**DOI:** 10.1101/2020.07.16.203430

**Authors:** Astrid von Mentzer, Grace A. Blackwell, Derek Pickard, Christine J. Boinett, Enrique Joffré, Andrew J Page, Ann-Mari Svennerholm, Gordon Dougan, Åsa Sjöling

## Abstract

**Background:** Enterotoxigenic *Escherichia coli* (ETEC) is an enteric pathogen responsible for the majority of diarrheal cases worldwide. ETEC infections are estimated to cause 80,000 fatalities per year, with the highest rates of burden, ca 75 million cases per year, amongst children under five years of age in resource-poor countries. It is also the leading cause of diarrhoea in travellers. Previous large-scale sequencing studies have found seven major ETEC lineages currently in circulation worldwide.

**Results:** We used PacBio long-read sequencing combined with Illumina sequencing to create high-quality complete reference genomes for each of the major lineages with manually curated chromosomes and plasmids. The plasmids carrying ETEC virulence genes were compared to other available long-read sequenced ETEC strains using blastn. The ETEC reference strains harbour between two and five plasmids, including virulence, antibiotic resistance and phage-plasmids. The virulence plasmids carrying the colonisation factors are highly conserved as shown by comparison with plasmids with other ETEC strains and confirm that the plasmids and chromosomes of ETEC are both crucial for ETEC virulence and success as pathogens.

**Conclusion:** We confirm that the major ETEC lineages all harbour conserved plasmids that have been associated with their respective background genomes for decades. The in-depth analysis of gene content, synteny and correct annotations of plasmids will elucidate other plasmids with and without virulence factors in related bacterial species. These reference genomes allow for fast and accurate comparison between different ETEC strains, and these data will form the foundation of ETEC genomics research for years to come.
