## Additional file 3 for "Long-read-sequenced reference genomes of the seven major lineages of enterotoxigenic *Escherichia coli* (ETEC) circulating in modern time"

### Sheet: PlasmidFinder
Additional file 3: Replicon analysis of plasmids
Strain	E925					Strain	E1649					Strain	E36					Strain	E2980					Strain	E1441					Strain	E1779					Strain	E562					Strain	E1373
Plasmids						Plasmids						Plasmids						Plasmids						Plasmids						Plasmids						Plasmids						Plasmids
pAvM_E925_4	Database	Plasmid	Identity	Query / Template length		pAvM_E1649_8	Database	Plasmid	Identity	Query / Template length		pAvM_E36_12	Database	Plasmid	Identity	Query / Template length		pAvM_E2980_14	Database	Plasmid	Identity	Query / Template length		pAvM_E1441_17	Database	Plasmid	Identity	Query / Template length		pAvM_E1779_19	Database	Plasmid	Identity	Query / Template length		pAvM_E562_23	Database	Plasmid	Identity	Query / Template length		pAvM_E1373_28	Database	Plasmid	Identity	Query / Template length
	enterobacteriaceae	IncFII(pCoo)	95.06	263 / 262			enterobacteriaceae	IncFII(pCoo)	95.06	263 / 262			enterobacteriaceae	IncFIB(AP001918)	96.48	682 / 682			enterobacteriaceae	IncI(Gamma)	100	137 / 141			enterobacteriaceae	IncFIB(AP001918)	96.63	682 / 682			enterobacteriaceae	IncFII	95.04	262 / 261			enterobacteriaceae	IncI1-I(Gamma)	96.4	139 / 142			enterobacteriaceae	IncFIB(AP001918)	96.92	682 / 682
Inc group	IncFII					Inc group	IncFII						enterobacteriaceae	IncFII	96.18	262 / 261		Inc group	IncI						enterobacteriaceae	IncFII(pCoo)	95.42	262 / 262		Inc group	IncFII					Inc group	IncI1-I						enterobacteriaceae	IncFII	95.8	262 / 261
													enterobacteriaceae	IncFII	96.18	262 / 261								Inc group	IncFII+FIB																	Inc group	IncFII + IncFIB
													enterobacteriaceae	IncFII(pCoo)	96.18	262 / 262
pAvM_E925_5	Database	Plasmid	Identity	Query / Template length		pAvM_E1649_9	Database	Plasmid	Identity	Query / Template length		Inc group	IncFII+IncFIB					pAvM_E2980_15	Database	Plasmid	Identity	Query / Template length								pAvM_E1779_20	Database	Plasmid	Identity	Query / Template length		pAvM_E562_24	Database	Plasmid	Identity	Query / Template length
	enterobacteriaceae	IncFIB(AP001918)	96.77	682 / 682			enterobacteriaceae	IncY	99.74	765 / 765									enterobacteriaceae	IncFII	96.56	262 / 261		pAvM_E1441_18	Database	Plasmid	Identity	Query / Template length			enterobacteriaceae	IncFII(pCoo)	95.04	262 / 262			enterobacteriaceae	IncFIB(AP001918)	99.41	682 / 682		pAvM_E1373_29	Database	Plasmid	Identity	Query / Template length
	enterobacteriaceae	IncFII(pRSB107)	95.4	261 / 261		Inc group	IncY											Inc group	IncFII						enterobacteriaceae	IncFII(pCoo)	95.04	262 / 262		Inc group	IncFII						enterobacteriaceae	IncFII(pHN7A8)	98.08	261 / 260			enterobacteriaceae	IncFIB(H89-PhagePlasmid)	99.3	1000 / 1000
Inc group	IncFII+IncFIB											pAvM_E36_13	Database	Plasmid	Identity	Query / Template length								Inc group	IncFII											Inc group	IncFII + IncFIB					Inc group	IncFIB
													enterobacteriaceae	IncB/O/K/Z	100	151 / 151
						pAvM_E1649_10	Database	Plasmid	Identity	Query / Template length		Inc group	IncB/O/K/Z					pAvM_E2980_16	Database	Plasmid	Identity	Query / Template length								pAvM_E1779_21	No hit
pAvM_E925_6	Database	Plasmid	Identity	Query / Template length			enterobacteriaceae	IncFIB(AP001918)	96.63	682 / 682									enterobacteriaceae	IncI1-I(Gamma)	96.4	139 / 142														pAvM_E562_25	Database	Plasmid	Identity	Query / Template length
	enterobacteriaceae	IncI1-I(Gamma)	98.59	142 / 142			enterobacteriaceae	IncFII(pHN7A8)	96.54	260 / 260								Inc group	IncI1-I																		enterobacteriaceae	IncFII	96.18	262 / 261
Inc group	IncI1					Inc group	IncFII + IncFIB																													Inc group	IncFII
																														pAvM_E1779_22	Database	Plasmid	Identity	Query / Template length
						pAvM_E1649_11	No hits																								enterobacteriaceae	IncFII(29)	96.93	261 / 259
pAvM_E925_7	Database	Plasmid	Identity	Query / Template length																										Inc group	IncFII					pAvM_E562_26	Database	Plasmid	Identity	Query / Template length
	enterobacteriaceae	IncFII(pCoo)	100	262 / 262																																	enterobacteriaceae	IncB/O/K/Z	100	149 / 149
Inc group	IncFII																																			Inc group	IncB/O/K/Z
																																				pAvM_E562_27	Database	Plasmid	Identity	Query / Template length
																																					enterobacteriaceae	IncFII(pCoo)	95.42	262 / 262
																																				Inc group	IncFII

### Sheet: pMLST
Additional file 4: Replicon analysis of plasmids
Plasmid	Sequence type	Locus	Identity	Coverage	Alignment Length	Allele Length	Gaps	Allele	Comment
pAvM_E925_4	FII-11	FII	100	100	156	156	0	FII_11
pAvM_E925_5	FIB-45*	FIB	99.4638	100	373	373	0	FIB_45*	*Novel allele
	FII-111	FII	100	100	157	157	0	FII_111
pAvM_E925_6	Not determined	pilL	100	100	254	254	0	pilL_1
		repI1	100	100	83	83	0	repI1_9
pAvM_E925_7	FII-15	FII	100	100	158	158	0	FII_15
pAvM_E1649_8	FII-15	FII	100	100	158	158	0	FII_15
pAvM_E1649_10	FIB-45*	FIB	99.4638	100	373	373	0	FIB_45*
	FII-6	FII	100	100	155	155	0	FII_6
pAvM_36_12	FIB-10	FIB	100	100	373	373	0	FIB_10
		FIC	97.2222	72	144	200	0	FIC_5?*
	FII-51	FII	100	100	155	155	0	FII_51
pAvM_E2980_14	Nearest ST: IncI-41	ardA	100	100	343	343	0	ardA_9
		pilL	100	100	254	254	0	pilL_6
		repI1	100	100	82	82	0	repI1_4
		trbA	99.5699	100	465	465	0	trbA_17*	*Novel allele
pAvM_E2980_15	Not determined	FIC	95.7143	69.5	140	200	1	FIC_5?*	?* imperfect hit
		FII	99.359	99.3631	156	157	0	FII_17?*
pAvM_E2980_16	Not determined	repI1	96.3855	98.7952	83	83	1	repI1_2?*	?* imperfect hit
pAvM_E1441_17	FIB-45*	FIB	99.4638	100	373	373	0	FIB_45*	*Novel allele
		FIC	95.0704	70.5	142	200	1	FIC_4?*	?* imperfect hit
	FII-35*	FII	98.7179	100	156	156	0	FII_35*	*Novel allele
pAvM_E1441_18	FII-106	FII	100	100	157	157	0	FII_106
pAvM_E1779_19	FII-11	FII	100	100	156	156	0	FII_11
pAvM_E1779_20	FII-106	FIC	96.6942	60.5	121	200	0	FIC_3?*	?* imperfect hit
		FII	100	100	157	157	0	FII_106
pAvM_E1779_21	No hits
pAvM_E1779_22	FII-44	FII	100	100	156	156	0	FII_44
pAvM_E562_23	Nearest ST: 288	ardA	100	100	343	343	0	ardA_9
		pilL	100	100	254	254	0	pilL_5
		repI1	96.3855	98.7952	83	83	1	repI1_2?*	?* imperfect hit
		sogS	100	100	235	235	0	sogS_30
		trbA	99.7849	100	465	465	0	trbA_6*	*Novel allele
pAvM_E562_24	FIB-42	FIB	100	100	373	373	0	FIB_42
		FIC	96.875	95	192	200	2	FIC_1?*
	FII-73*	FII	99.3631	100	157	156	1	FII_73*
pAvM_E562_25	FII-84*	FII	98.7342	100	158	158	0	FII_84*
pAvM_E562_27	FII-35*	FII	98.7179	100	156	156	0	FII_35*
pAvM_E1373_28	FIB-56*	FIB	98.3914	100	373	373	0	FIB_56*	*Novel allele
		FIC	96.1538	65	130	200	0	FIC_5?*	?* imperfect hit
	FII-84*	FII	99.3671	100	158	158	0	FII_84*	*Novel allele
