## Additional file 5 for "Long-read-sequenced reference genomes of the seven major lineages of enterotoxigenic *Escherichia coli* (ETEC) circulating in modern time"

### Sheet: Sheet1
Strain	Accession numbers*
	Chromosome	Plasmid
E925	LR883050	pAvM_E925_4	LR883051
		pAvM_E925_5	LR883052
		pAvM_E925_6	LR883053
		pAvM_E925_7	LR883054
E1649	LR882973	pAvM_E1649_8	LR882976
		pAvM_E1649_9	LR882977
		pAvM_E1649_10	LR882974
		pAvM_E1649_11	LR882975
E36	LR882997	pAvM_E36_12	LR882998
		pAvM_E36_13	LR882999
E2980	LR882978	pAvM_E2980_14	LR882979
		pAvM_E2980_15	LR882980
		pAvM_E2980_16	LR882981
E1441	LR883012	pAvM_E1441_17	LR883013
		pAvM_E1441_18	LR883014
E1779	LR883006	pAvM_E1779_19	LR883008
		pAvM_E1779_20	LR883009
		pAvM_E1779_21	LR883010
		pAvM_E1779_22	LR883011
E562	LR883000	pAvM_E562_23	LR883001
		pAvM_E562_24	LR883002
		pAvM_E562_25	LR883003
		pAvM_E562_26	LR883004
		pAvM_E562_27	LR883005
E1373	LR882990	pAvM_E1373_28	LR882991
		pAvM_E1373_29	LR882992
